# ROS-based lethality of *C. elegans* mitochondrial electron transport mutants grown on *E. coli* siderophore iron release mutants

**DOI:** 10.1101/707968

**Authors:** J. Amaranath Govindan, Elamparithi Jayamani, Gary Ruvkun

**Affiliations:** Department of Molecular Biology, Massachusetts General Hospital, Boston, MA 02114, USA; Department of Genetics, Harvard Medical School, Boston, MA 02115, USA

**Keywords:** *C. elegans*, *E. coli*, micronutrients, diet, reactive oxygen species, iron, siderophore, metabolism

## Abstract

*C. elegans* consumes bacteria which can supply essential vitamins and cofactors especially for mitochondrial functions ancestrally related to bacteria. Therefore, we screened the Keio *E. coli* knockout library for mutations that induce a *C. elegans* mitochondrial damage response gene. We identified 45 *E. coli* mutations that induce a the *C. elegans hsp-6::gfp* response gene. Surprisingly, four of these *E. coli* mutations that disrupt the import or removal of iron from the bacterial siderophore enterobactin were lethal in combination with *C. elegans* mutations that disrupt particular iron-sulfur proteins of the electron transport chain. Bacterial mutations that fail to synthesize enterobactin are not synthetic lethal with these *C. elegans* mitochondrial mutants; it is the enterobactin-iron complex that is lethal in combination with the *C. elegans* mitochondrial mutations. Antioxidants suppress this inviability, suggesting that reactive oxygen species (ROS) are produced by the mutant mitochondria in combination with the bacterial enterobactin-iron complex.

**Significance Statement:** The animal mitochondrion has a bacterial origin and continues to have a dialogue with the bacterial metabolisms of their microbiome. We identified 45 *E. coli* gene disruptions that induce a *C. elegans* mitochondrial damage response gene. Four of these *E. coli* mutations that disrupt the import or retrieval of iron from the siderophore enterobactin were synthetic lethal with *C. elegans* mitochondrial mutants. Antioxidants strongly suppressed the inviability of *C. elegans* mitochondrial mutants grown on the *E. coli* enterobactin siderophore utilization or import mutants. We hypothesize that reactive oxygen species are produced by C. elegans mitochondrial mutations and that this non-lethal ROS triggers ferric-chelated enterobactin to induce dramatically increased ROS, which leads to lethality.
