## Supplementary dataset 1 for "ROS-based lethality of *C. elegans* mitochondrial electron transport mutants grown on *E. coli* siderophore iron release mutants"

### Sheet: Sheet1
Strain Name	Gene Name	Description	hsp-6::gfp Induction	hsp-60::gfp Induction	pgp-5::gfp Induction	hsp-4::gfp Induction	atfs-1(tm4525); hsp-60::gfp Induction
BW25113		wildtype E. coli strain
JW0419	cyoD	cytochrome o ubiquinol oxidase subunit IV; Cytochrome o terminal oxidase complex is the component of the aerobic respiratory chain of E.coli that predominates when cells are grown at high aeration
JW0198	yafC	putative DNA-binding transcriptional regulator;yafC insertion mutants were identified in a genetic screen for genes that are important for survival of exposure to ionizing radiation (IR)								No GFP induction
JW0421	cyoB	cytochrome o ubiquinol oxidase subunit I; Cytochrome o terminal oxidase complex is the component of the aerobic respiratory chain of E.coli that predominates when cells are grown at high aeration.								GFP induced in 100% of the worms
JW0422	cyoA	cytochrome o ubiquinol oxidase subunit II; Cytochrome o terminal oxidase complex is the component of the aerobic respiratory chain of E.coli that predominates when cells are grown at high aeration
JW1874	tap	methyl-accepting protein IV; Mediates taxis toward dipeptides via an interaction with the periplasmic dipeptide-binding protein
JW3883	cpxR	DNA-binding response regulator in two-component regulatory system with CpxA; Member of the two-component regulatory system CpxA/CpxR
JW1988	stfP	e14 prophage; predicted protein
JW1034	mdoC	opgC; Single Transcription unit; OpgC is required for wild-type succinyl modification of osmoregulated periplasmic glucans (OPGs) formerly known as membrane derived oligosaccharides (MDOs)
JW1140	ycfK	ymfTLMNROPQ-ycfK-ymfS OPERON; Putative tail fiber protein, e14 prophage
JW2175	yejL	unknown protein
JW2174	yejK	Spermidine nucleoid-associated protein; YejK interacts with and affects the activity of DNA gyrase and topoisomerase IV.
JW0493	allA	ureidoglycolate hydrolase; Ureidoglycolate lyase catalyzes the conversion of ureidoglycolate to glyoxylate and urea; Should be repressed under normal conditions
JW0861	ybjX	Single Transcription unit; conserved protein
JW2230	yfaE	YfaE is a [2Fe-2S] cluster-containing protein that is involved in maintenance and possibly in the biosynthesis of active NrdB β2 subunit containing the diferric-tyrosyl radical (Y·)
JW0433	ybaW	Also known as fadM; Single Transcription unit ; Thioesterase III (FadM) is a long-chain acyl-CoA thioesterase that is involved in the β-oxidation of oleic acid.
JW1105	ycfX	Also known as nagK; nagK-cobB operon; N-acetyl-D-glucosamine kinase; Catalyzes the phosphorylation of N-acetyl-D-glucosamine (GlcNAc) derived from cell-wall degradation, yielding GlcNAc-6-P.
JW2709	ygbM	ygbLM operon; conserved protein; Catalyzes the reversible isomerization between hydroxypyruvate and 2-hydroxy-3-oxopropanoate (also termed tartronate semialdehyde)
JW1336	ydaN	Single Transcription unit; putative Zn(II) transporter; Mediates efflux of zinc ions (By similarity)
JW0785	ybiB	nonspecific DNA binding protein; Single Transcription unit
JW0801	mntR	mntR-ybiR operon; DNA-binding transcriptional regulator of mntH; In the presence of manganese, represses expression of mntH and mntS. Up-regulates expression of mntP
JW0006	yaaJ	putative transport protein YaaJ
JW2243	yfaY	Single Transcription unit; conserved protein; Does not have nicotinamide-nucleotide (NMN) amidohydrolase activity
JW2166	yejB	Second gene in the operon yejABEF; microcin C transporter YejABEF, permease subunit; ABC family; Probably part of a binding-protein-dependent transport system. Probably responsible for the translocation of the substrate across the membrane
JW2586	yfiB	yfiR-dgcN-yfiB operon; probable positive effector of YfiN activity, predicted outer membrane lipoprotein
JW1875	tar	methyl-accepting chemotaxis protein II; Receptor for the attractant L-aspartate and related amino and dicarboxylic acids.
JW3316	yheT	putative hydrolase
JW0044	yaaU	Single Transcription unit; putative transport protein YaaU, major facilitator superfamily (MFS)
JW1694	aroH	Single Transcription unit; 3-deoxy-D-arabino-heptulosonate-7-phosphate synthase or DAHP synthase is involved in the first committed step of the chorismate pathway, which leads to the biosynthesis of aromatic amino acids.
JW0576	fes	in an operon with fes-ybdZ-entF-fepE operon; Enterochelin (enterobactin) esterase (Fes) catalyzes the hydrolysis of both enterobactin and ferric enterobactin.
JW0465	aes	Single Transcription unit; acetyl esterase; Displays esterase activity towards short chain fatty esters (acyl chain length of up to 8 carbons).
JW0582	fepD	fepDGC operon; predicted integral membrane subunit of a ferrric enterobactin ABC transporter complex; insertional inactivation of fepD results in the loss of ferric eneterobactin uptake
JW3778	cyaA	Single Transcription unit; adenylate cyclase; Catalyzes the formation of the second messenger cAMP from ATP. Its transcript is probably degraded by endoribonuclease LS (rnlA), decreasing cAMP levels and the negative regulator Crp- cAMP, which then induces its own transcription again
JW5181	hlyE	Also known as clyA; Single Transcription unit; Latent secreted hemolysin E; hemolysin E; Toxin, which has some hemolytic activity towards mammalian cells. Acts by forming a pore-like structure upon contact with mammalian cells
JW5155	yceF	Single Transcription unit; Maf-like protein; no specific function has been assigned to the maf proteins. Multicopy plasmid overexpression of maf in B. subtilis cells led to elongated cell shape and formation of filamentous cells and appeared to arrest septum formation; However, insertional inactivation of the maf gene suggested that it was not essential for cell division
JW2019	wbbI	in an operon with wbbK; wbbIJK operon; d-Galf:alpha-d-Glc beta-1,6-galactofuranosyltransferase; Involved in the transfer of galactofuranose (Galf) onto an alpha-D-gluco-configured acceptor substrate to form a beta-1,6- linkage
JW0581	fepG	fepDGC operon; iron-enterobactin transporter subunit;predicted integral membrane subunit of a ferrric enterobactin ABC transporter complex; insertional inactivation of fepG results in the loss of ferric eneterobactin uptake
JW0920	ssuE	ssuEADCB operon; FIRST GENE IN THE OPERON; NAD(P)H-dependent FMN reductase; Catalyzes an NADPH-dependent reduction of FMN, but is also able to reduce FAD or riboflavin
JW5134	cspH	stress protein, member of the CspA-family; CspA was originally found as the major cold-shock protein in Escherichia coli. It functions as an RNA chaperon
JW5814	yaiF	transcription start is within another gene yaiP (predicted glucosyltransferase)
JW0486	rhsD	In an operon with rhsD-ybbC-ylbH-ybbD operon; rhsD element protein; Rhs elements have a nonessential function. They may play an important role in the natural ecology of the cell
JW5679	rhsB	rhsB element core protein RshB; Rhs elements have a nonessential function. They may play an important role in the natural ecology of the cell
JW1455	ydcC	H repeat-associated protein, RhsE-linked
JW0864	cspD	Single transcription unit; inhibitor of DNA replication, cold shock protein homolog; Inhibits DNA replication at both initiation and elongation steps, most probably by binding to the opened, single- stranded regions at replication forks.
JW2442	eutD	phosphate acetyltransferase
JW0580	fepC	fepDGC operon; predicted integral membrane subunit of a ferrric enterobactin ABC transporter complex; insertional inactivation of fepc results in the loss of ferric eneterobactin uptake
